# Single-cell RNA-seq using UltraMarathonRT expands the known transcriptome

**DOI:** 10.1101/2025.10.06.680646

**Authors:** Chia-Ling Chou, Anastasiya Grinko, Li-Tao Guo, Alexander M. Leipold, Sophie I. Brunets, Teresa Rummel, Florian Erhard, Anna Marie Pyle, Antoine-Emmanuel Saliba

## Abstract

The ability to map messenger RNA (mRNA) molecules from individual cells using next-generation sequencing technologies, known as single-cell RNA-seq (scRNA-seq), is transforming biology by redefining cellular identities with unmatched detail. However, all current protocols depend on copying RNA into complementary DNA with a single reverse transcriptase (RT) derived from murine leukemia virus, which is an RT enzyme known for low processivity and limited ability to unfold complex RNA structures. Here, for the first time, we introduce a group II intron reverse transcriptase, UltraMarathonRT (uMRT), to perform scRNA-seq, a protocol we coined scMarathon-seq. We demonstrate that this enzyme reveals an unexpected transcriptomics landscape by capturing additional genes and other genomic features that conventional RTs miss. We also combined uMRT with metabolic RNA labeling, nucleoside conversion and scRNA-seq to explore genome-wide transcriptome dynamics at the single-cell level. Overall, we establish uMRT as a transformative biotechnological tool for single-cell transcriptomics.

**Summary of changes in Version 2 of the preprint:** The Version #2 of the preprint presents a completely revised scMarathon-seq protocol with enhanced gene detection and gene-body coverage, along with the application of scMarathon-seq to primary cells.
