## Supplementary Table 1 for "Single-cell RNA-seq using UltraMarathonRT expands the known transcriptome"

### Sheet: Sheet1
Supplementary Table 1: Overview of all conditions tested to establish scMarathon-seq
RNA	RNA sample used
Input	Amount of RNA used as input
TSO	TSO type
RT	Temperature (°C)/time (min) for reverse transcription
TS	Temperature (°C)/time (min) for template switching
Cycles	Number of PCR cycles
Boost	Amount of Boost reagent in RT mix volume
RT.enzyme	Amount of enzyme during reverse transcription in U/
Reagents	Provider of reagents
Boost.source	Provider of Boost
Rnase.inhibitor	Type of Rnase inhibitor; RRI: recombinant Rnase inhibitor (Takara Bio); SEQ: SEQURNA (Genovis) at concentration in mass units/
Betaine	Betaine concentration during reverse transcription in mM
TS.enzyme	Amount of enzyme during template switching in units U
Mixing	Mode of reaction mixing; manual: flicking by hand; Shaker: Eppendorf ThermoMixer C
Additional conditions	any other extra conditions
RNA	Input ()	TSO	RT	TS	Cycles	Boost	RT.enzyme (U/)	Reagents	Boost.source	Rnase.inhibitor	Betaine (mM)	TS.enzyme (U)	Mixing	Lysis-anneal	Additional conditions
UHRR	30	2a	30/30	37/15	25	0.3	0.33	In-house	In-house	RRI	600	8	manual	2-step
UHRR	30	2a	30/30	37/15	27	0.3	0.33	In-house	In-house	RRI	600	8	manual	2-step
UHRR	30	2a	30/30	37/15	22	0.3	0.33	In-house	In-house	RRI	600	8	manual	2-step
UHRR	30	2a	30/30	37/15	22	0.6	0.66	In-house	In-house	RRI	600	8	manual	2-step
UHRR	30	2a	30/30	37/15	22	1.2	1.33	In-house	In-house	RRI	600	8	manual	2-step
UHRR	30	2a	30/30	37/15	22	0.3	0.33	In-house	Kit RNAConnect	RRI	600	8	manual	2-step
UHRR	30	2a	30/30	37/15	22	0.3	0.66	In-house	Kit RNAConnect	RRI	600	8	manual	2-step
UHRR	30	2a	30/30	37/15	22	0.3	1.33	In-house	Kit RNAConnect	RRI	600	8	manual	2-step
UHRR	30	2a	30/30	37/15	22	0.6	0.33	In-house	Kit RNAConnect	RRI	600	8	manual	2-step
UHRR	30	2a	30/30	37/15	22	0.15	0.33	In-house	Kit RNAConnect	RRI	600	8	manual	2-step
UHRR	30	2a	30/30	37/15	22	0.9	0.33	In-house	Kit RNAConnect	RRI	600	8	manual	2-step
UHRR	30	2a	30/30	37/15	22	1.2	0.33	In-house	Kit RNAConnect	RRI	600	8	manual	2-step
UHRR	30	2a	30/30	37/15	22	0.3	0.33	In-house	Kit RNAConnect	None	600	8	manual	2-step
UHRR	30	2a	30/30	37/15	22	0.3	0.33	In-house	Kit RNAConnect	SEQ0.1	600	8	manual	2-step
UHRR	30	2a	30/30	37/15	22	0.3	0.33	In-house	Kit RNAConnect	SEQ0.3	600	8	manual	2-step
UHRR	30	2a	30/30	37/15	22	0.3	0.33	In-house	Kit RNAConnect	SEQ0.6	600	8	manual	2-step
UHRR	30	2a	30/30	37/15	22	0.3	0.33	In-house	Kit RNAConnect	SEQ1.2	600	8	manual	2-step
UHRR	30	2a	30/30	37/15	22	0.3	0.33	In-house	Kit RNAConnect	SEQ3	600	8	manual	2-step
UHRR	30	2a	30/30	37/15	22	0.3	0.33	In-house	Kit RNAConnect	SEQ5	600	8	manual	2-step
UHRR	30	2a	30/30	37/15	22	0.3	0.33	In-house	Kit RNAConnect	SEQ7.5	600	8	manual	2-step
UHRR	30	2a	30/30	37/15	22	0.3	0.33	In-house	Kit RNAConnect	SEQ10	600	8	manual	2-step
UHRR	30	2a	30/30	37/15	22	0.15	0.33	In-house	In-house	RRI	600	8	manual	2-step
UHRR	30	2a	30/30	37/15	22	0.6	0.33	In-house	In-house	RRI	600	8	manual	2-step
UHRR	30	2a	30/30	37/15	22	0.9	0.33	In-house	In-house	RRI	600	8	manual	2-step
UHRR	30	2a	30/30	37/15	22	1.2	0.33	In-house	In-house	RRI	600	8	manual	2-step
UHRR	30	2a	30/30	37/15	22	0.3	0.33	In-house	In-house	None	600	8	manual	2-step
UHRR	30	2a	30/30	37/15	22	0.3	0.33	In-house	In-house	SEQ0.3	600	8	manual	2-step
UHRR	30	2a	30/30	37/15	22	0.3	0.33	In-house	In-house	SEQ0.6	600	8	manual	2-step
UHRR	30	2a	30/30	37/15	22	0.3	0.33	In-house	In-house	SEQ0.9	600	8	manual	2-step
UHRR	30	2a	30/30	37/15	22	0.3	0.33	In-house	In-house	SEQ1.2	600	8	manual	2-step
UHRR	30	2a	30/30	37/15	22	0.3	0.33	In-house	In-house	SEQ2	600	8	manual	2-step
UHRR	30	2a	30/30	37/15	22	0.3	0.33	In-house	In-house	SEQ3	600	8	manual	2-step
UHRR	30	2a	30/30	37/15	22	0.3	0.33	In-house	In-house	SEQ4	600	8	manual	2-step
UHRR	30	2a	30/30	37/15	22	0.3	0.33	In-house	In-house	SEQ5	600	8	manual	2-step
UHRR	30	2a	30/30	37/15	22	0.6	0.33	In-house	In-house	RRI	1000	8	manual	2-step
UHRR	30	2a	30/30	37/15	22	0.6	0.33	In-house	In-house	RRI	1125	8	manual	2-step
UHRR	30	2a	30/30	37/15	22	0.6	0.33	In-house	In-house	RRI	1250	8	manual	2-step
UHRR	30	2a	30/30	37/15	22	0.6	0.33	In-house	In-house	RRI	1375	8	manual	2-step
UHRR	30	2a	30/30	37/15	22	0.6	0.33	In-house	In-house	RRI	1500	8	manual	2-step
UHRR	30	2a	30/30	37/15	22	0.6	0.33	In-house	In-house	RRI	1650	8	manual	2-step
UHRR	30	v2	30/30	37/15	22	0.6	0.33	In-house	In-house	RRI	1125	8	manual	2-step
UHRR	30	v2	30/30	37/15	22	0.6	0.33	In-house	In-house	RRI	600	8	manual	2-step
UHRR	30	v2	30/30	37/15	22	0.6	0.66	In-house	In-house	RRI	600	8	manual	2-step
UHRR	30	v2	30/30	37/15	22	0.6	0.66	In-house	In-house	RRI	1000	8	manual	2-step
UHRR	30	v2	30/30	37/15	22	0.6	0.66	In-house	In-house	RRI	1125	8	manual	2-step
UHRR	30	v2	30/30	37/15	22	0.6	0.66	In-house	In-house	RRI	1250	8	manual	2-step
UHRR	30	v2	30/30	37/15	22	0.6	0.66	In-house	In-house	RRI	1375	8	manual	2-step
UHRR	30	v2	30/30	37/15	22	0.6	0.66	In-house	In-house	RRI	1500	8	manual	2-step
UHRR	30	v2	30/30	37/15	22	0.6	0.66	In-house	In-house	RRI	1650	8	manual	2-step
UHRR	30	2a	30/30	37/15	22	0.6	0.33	In-house	In-house	RRI	600	8	Shaker	2-step
UHRR	30	2a	30/30	37/15	22	0.6	0.33	In-house	In-house	RRI	1000	8	Shaker	2-step
UHRR	30	2a	30/30	37/15	22	0.6	0.33	In-house	In-house	RRI	1125	8	Shaker	2-step
UHRR	30	2a	30/30	37/15	22	0.6	0.33	In-house	In-house	RRI	1250	8	Shaker	2-step
UHRR	30	2a	30/30	37/15	22	0.6	0.33	In-house	In-house	RRI	1375	8	Shaker	2-step
UHRR	30	2a	30/30	37/15	22	0.6	0.33	In-house	In-house	RRI	1500	8	Shaker	2-step
UHRR	30	2a	30/30	37/15	22	0.6	0.33	In-house	In-house	RRI	1650	8	Shaker	2-step
UHRR	30	v2	30/30	37/15	22	0.6	0.33	In-house	In-house	RRI	600	8	Shaker	2-step
UHRR	30	v2	30/30	37/15	22	0.6	0.33	In-house	In-house	RRI	1000	8	Shaker	2-step
UHRR	30	v2	30/30	37/15	22	0.6	0.33	In-house	In-house	RRI	1125	8	Shaker	2-step
UHRR	30	v2	30/30	37/15	22	0.6	0.33	In-house	In-house	RRI	1250	8	Shaker	2-step
UHRR	30	v2	30/30	37/15	22	0.6	0.33	In-house	In-house	RRI	1375	8	Shaker	2-step
UHRR	30	v2	30/30	37/15	22	0.6	0.33	In-house	In-house	RRI	1500	8	Shaker	2-step
UHRR	30	v2	30/30	37/15	22	0.6	0.33	In-house	In-house	RRI	1650	8	Shaker	2-step
UHRR	30	2a	30/30	37/15	22	0.3	0.33	In-house	In-house	RRI	600	8	Shaker	2-step
UHRR	30	2a	30/30	37/15	22	0.3	0.33	In-house	In-house	RRI	1000	8	Shaker	2-step
UHRR	30	2a	30/30	37/15	22	0.3	0.33	In-house	In-house	RRI	1125	8	Shaker	2-step
UHRR	30	2a	30/30	37/15	22	0.3	0.33	In-house	In-house	RRI	1250	8	Shaker	2-step
UHRR	30	2a	30/30	37/15	22	0.3	0.33	In-house	In-house	RRI	1375	8	Shaker	2-step
UHRR	30	2a	30/30	37/15	22	0.3	0.33	In-house	In-house	RRI	1500	8	Shaker	2-step
UHRR	30	2a	30/30	37/15	22	0.3	0.33	In-house	In-house	RRI	1650	8	Shaker	2-step
UHRR	30	v2	30/30	37/15	22	0.3	0.33	In-house	In-house	RRI	600	8	Shaker	2-step
UHRR	30	v2	30/30	37/15	22	0.3	0.33	In-house	In-house	RRI	1000	8	Shaker	2-step
UHRR	30	v2	30/30	37/15	22	0.3	0.33	In-house	In-house	RRI	1125	8	Shaker	2-step
UHRR	30	v2	30/30	37/15	22	0.3	0.33	In-house	In-house	RRI	1250	8	Shaker	2-step
UHRR	30	v2	30/30	37/15	22	0.3	0.33	In-house	In-house	RRI	1375	8	Shaker	2-step
UHRR	30	v2	30/30	37/15	22	0.3	0.33	In-house	In-house	RRI	1500	8	Shaker	2-step
UHRR	30	v2	30/30	37/15	22	0.3	0.33	In-house	In-house	RRI	1650	8	Shaker	2-step
UHRR	30	2a	30/30	37/15	22	0.6	0.66	In-house	In-house	RRI	600	8	Shaker	2-step
UHRR	30	2a	30/30	37/15	22	0.6	0.66	In-house	In-house	RRI	1000	8	Shaker	2-step
UHRR	30	2a	30/30	37/15	22	0.6	0.66	In-house	In-house	RRI	1125	8	Shaker	2-step
UHRR	30	2a	30/30	37/15	22	0.6	0.66	In-house	In-house	RRI	1250	8	Shaker	2-step
UHRR	30	2a	30/30	37/15	22	0.6	0.66	In-house	In-house	RRI	1375	8	Shaker	2-step
UHRR	30	2a	30/30	37/15	22	0.6	0.66	In-house	In-house	RRI	1500	8	Shaker	2-step
UHRR	30	2a	30/30	37/15	22	0.6	0.66	In-house	In-house	RRI	1650	8	Shaker	2-step
UHRR	30	v2	30/30	37/15	22	0.6	0.66	In-house	In-house	RRI	600	8	Shaker	2-step
UHRR	30	v2	30/30	37/15	22	0.6	0.66	In-house	In-house	RRI	1000	8	Shaker	2-step
UHRR	30	v2	30/30	37/15	22	0.6	0.66	In-house	In-house	RRI	1125	8	Shaker	2-step
UHRR	30	v2	30/30	37/15	22	0.6	0.66	In-house	In-house	RRI	1250	8	Shaker	2-step
UHRR	30	v2	30/30	37/15	22	0.6	0.66	In-house	In-house	RRI	1375	8	Shaker	2-step
UHRR	30	v2	30/30	37/15	22	0.6	0.66	In-house	In-house	RRI	1500	8	Shaker	2-step
UHRR	30	v2	30/30	37/15	22	0.6	0.66	In-house	In-house	RRI	1650	8	Shaker	2-step
UHRR	30	v2	30/30	37/15	22	0.6	0.33	Kit RNAConnect	In-house	RRI	600	8	Shaker	2-step
UHRR	30	v2	30/30	37/15	22	0.6	0.33	Kit RNAConnect	In-house	RRI	1250	8	Shaker	2-step
UHRR	30	v2	30/30	37/15	22	0.6	0.33	Kit RNAConnect	In-house	RRI	600	24	Shaker	2-step
UHRR	30	v2	30/30	37/15	22	0.6	0.33	Kit RNAConnect	In-house	RRI	1250	24	Shaker	2-step
UHRR	30	v2	30/30	37/15	22	0.3	0.33	Kit RNAConnect	In-house	RRI	600	24	Shaker	2-step
UHRR	30	v2	30/30	37/15	22	0.3	0.33	Kit RNAConnect	In-house	RRI	1250	24	Shaker	2-step
UHRR	30	v2	30/30	37/15	22	0.3	0.33	Kit RNAConnect	In-house	RRI	600	8	Shaker	2-step
UHRR	30	v2	30/30	37/15	22	0.6	0.33	Kit RNAConnect	In-house	RRI	600	8	Shaker	2-step	lid42°C
UHRR	30	v2	30/30	37/15	22	0.6	0.33	Kit RNAConnect	In-house	RRI	600	8	Shaker	1-step	lid42°C
UHRR	30	v2	30/30	37/15	22	0.6	0.33	Kit RNAConnect	In-house	RRI	600	8	Shaker	2-step	lid47°C
UHRR	30	v2	30/30	37/15	22	0.6	0.33	Kit RNAConnect	In-house	RRI	600	8	Shaker	1-step	lid47°C
UHRR	30	v2	30/30	37/15	22	0.6	0.33	Kit RNAConnect	In-house	RRI	600	8	Shaker	2-step	lid55°C
UHRR	30	v2	30/30	37/15	22	0.3	0.33	Kit RNAConnect	In-house	SEQ3	600	24	Shaker	1-step
UHRR	10	v2	30/30	37/15	22	0.3	0.33	Kit RNAConnect	In-house	SEQ3	600	24	Shaker	1-step
UHRR	30	v2	30/30	37/15	23	0.3	0.33	Kit RNAConnect	In-house	SEQ3	600	24	Shaker	1-step
UHRR	10	v2	30/30	37/15	23	0.3	0.33	Kit RNAConnect	In-house	SEQ3	600	24	Shaker	1-step
UHRR	30	v2	30/30	37/15	24	0.3	0.33	Kit RNAConnect	In-house	SEQ3	600	24	Shaker	1-step
UHRR	10	v2	30/30	37/15	24	0.3	0.33	Kit RNAConnect	In-house	SEQ3	600	24	Shaker	1-step
UHRR	30	v2	30/30	37/15	25	0.3	0.33	Kit RNAConnect	In-house	SEQ3	600	24	Shaker	1-step
UHRR	10	v2	30/30	37/15	25	0.3	0.33	Kit RNAConnect	In-house	SEQ3	600	24	Shaker	1-step
UHRR	10	v2	30/30	37/15	25	0.3	0.33	Kit RNAConnect	In-house	SEQ3	600	8	None	2-step
UHRR	10	v2	30/30	37/15	25	0.3	0.33	Kit RNAConnect	In-house	SEQ3	600	8	Shaker	2-step
UHRR	10	v2	30/30	37/15	25	0.3	0.33	Kit RNAConnect	In-house	SEQ3	600	8	Shaker	2-step	Takara-lysis
UHRR	10	v2	30/30	37/15	25	0.3	0.33	Kit RNAConnect	In-house	SEQ3	600	8	Shaker	2-step	0.08%TritonX
UHRR	10	v2	30/30	37/15	25	0.3	0.33	Kit RNAConnect	In-house	SEQ3	600	8	Shaker	2-step	0.2%TritonX
UHRR	10	v2	30/30	37/15	25	0.3	0.33	Kit RNAConnect	In-house	SEQ3	600	8	Shaker	2-step	10mMdATP
UHRR	10	v2	30/30	37/15	25	0.3	0.33	Kit RNAConnect	In-house	SEQ3	600	8	Shaker	2-step	100mMdATP
UHRR	10	v2	30/30	37/15	25	0.3	0.33	Kit RNAConnect	In-house	SEQ3	600	8	Shaker	2-step	20mMdATP
UHRR	10	v2	30/30	37/15	25	0.3	0.33	Kit RNAConnect	In-house	SEQ3	600	8	Shaker	2-step	40mMdATP
UHRR	10	v2	30/30	37/15	25	0.3	0.33	Kit RNAConnect	In-house	SEQ3	600	8	Shaker	2-step	10mMdATP; 2xTSvol
UHRR	10	v2	30/30	37/15	25	0.3	0.33	Kit RNAConnect	In-house	SEQ3	600	12	Shaker	2-step
UHRR	10	v2	30/30	37/15	25	0.3	0.33	Kit RNAConnect	In-house	SEQ3	600	16	Shaker	2-step
UHRR	10	v2	30/30	37/15	25	0.3	0.33	Kit RNAConnect	In-house	SEQ3	600	20	Shaker	2-step
UHRR	10	v2	30/30	37/15	25	0.3	0.33	Kit RNAConnect	In-house	SEQ3	600	24	Shaker	2-step	0.5µM TSO
UHRR	10	v2	30/30	37/15	25	0.3	0.33	Kit RNAConnect	In-house	SEQ3	600	24	Shaker	2-step	2µM TSO
UHRR	10	v2	30/30	37/15	25	0.3	0.33	Kit RNAConnect	In-house	SEQ3	600	24	Shaker	2-step	0.25µM uMRT_dT18; anneal30s
UHRR	10	v2	30/30	37/15	25	0.3	0.33	Kit RNAConnect	In-house	SEQ3	600	24	Shaker	2-step	0xboost in TS
UHRR	10	v2	30/30	37/15	25	0.3	0.33	Kit RNAConnect	In-house	SEQ3	600	24	Shaker	2-step	1xboost in TS
UHRR	10	v2	30/30	37/15	25	0.3	0.33	Kit RNAConnect	In-house	SEQ3	600	24	Shaker	2-step	2xboost in TS
UHRR	10	v2	30/30	37/15	25	0.3	0.33	Kit RNAConnect	In-house	SEQ3	600	24	Shaker	2-step	12xboost in TS
UHRR	10	v2	30/30	37/15	25	0.3	0.33	Kit RNAConnect	In-house	SEQ0.5	600	24	Shaker	1-step
UHRR	10	v2	30/30	37/15	25	0.3	0.33	Kit RNAConnect	In-house	SEQ0.75	600	24	Shaker	1-step
UHRR	10	v2	30/30	37/15	25	0.3	0.33	Kit RNAConnect	In-house	SEQ1	600	24	Shaker	1-step
UHRR	10	v2	30/30	37/15	25	0.3	0.33	Kit RNAConnect	In-house	SEQ1.5	600	24	Shaker	1-step
UHRR	10	v2	30/30	37/15	25	0.3	0.33	Kit RNAConnect	In-house	SEQ2	600	24	Shaker	1-step
UHRR	10	v2	30/30	37/15	25	0.3	0.33	Kit RNAConnect	In-house	Takara	600	24	Shaker	1-step
